# Functional potential and evolutionary response to long-term heat selection of bacterial associates of coral photosymbionts

**DOI:** 10.1101/2023.08.04.552070

**Authors:** Justin Maire, Gayle K. Philip, Jadzia Livingston, Louise M. Judd, Linda L. Blackall, Madeleine J. H. van Oppen

## Abstract

Corals rely on a wide range of microorganisms for their functioning, including intracellular dinoflagellates (Symbiodiniaceae) and bacteria. Marine heatwaves trigger the loss of Symbiodiniaceae from coral tissues - coral bleaching - often leading to death. While coral-bacteria interactions are widely studied, Symbiodiniaceae-bacteria interactions have remained largely uninvestigated. Here, we provide a genomic analysis of 49 bacteria, spanning 16 genera, that closely associate with six cultured Symbiodiniaceae species. We analyzed bacterial functional potential by focusing on potentially beneficial functions for the Symbiodiniaceae host, including B vitamin synthesis and antioxidant abilities, which may be crucial for Symbiodiniaceae heat tolerance and in turn coral resistance to thermal bleaching. These analyses suggest a wide potential for B vitamin synthesis and the scavenging of reactive oxygen species (through the production of carotenoids or antioxidant enzymes), and possibly the transfer of organic carbon to host cells. Single nucleotide polymorphism analysis between bacteria isolated from wild-type and heat-evolved Symbiodiniaceae cultures revealed that exposure to long-term elevated temperature has resulted in mutations in genes known to be involved in host-symbiont interactions, such as secretion systems. Climate change may therefore modify how Symbiodiniaceae and bacteria interact. This study provides an overview of the possible roles of Symbiodiniaceae-associated bacteria in Symbiodiniaceae functioning and heat tolerance, reinforcing the need for further studies of such interactions to fully understand coral biology and climate resilience.

**Importance:** Symbiotic microorganisms are crucial for the survival of corals and their resistance to coral bleaching in the face of climate change. However, the impact of microbe-microbe interactions on coral functioning is mostly unknown, but could be essential factors for coral adaption to future climates. Here, we investigated interactions between cultured dinoflagellates of the Symbiodiniaceae family, essential photosymbionts of corals, and associated bacteria. By assessing the genomic potential of 49 bacteria, we found that they are likely beneficial for Symbiodiniaceae, through the production of B vitamins and antioxidants. Additionally, bacterial genes involved in host-symbiont interactions, such as secretion systems, accumulated mutations following long-term exposure to heat, suggesting symbiotic interactions may change under climate change. This highlights the importance of microbe-microbe interactions in coral functioning.
