## Supplementary material for "Functional potential and evolutionary response to long-term heat selection of bacterial associates of coral photosymbionts": Table S1

### Sheet: Sheet1
Culture ID	16S rRNA gene accession number	Host species	Host culture ID	Heat-evolved Symbiodiniaceae	Bead-beaten	Closest BLAST Hit	% Identity	Isolation medium	Domain	Phylum	Class	Order	Family	Genus
MMSF03501	OQ945078	Cladocopium proliferum	SCF055-01.03	TRUE	TRUE	Muricauda aquimarina strain SW-63 16S ribosomal RNA, partial sequence	99.32	MA	Bacteria	Bacteroidetes	Flavobacteriia	Flavobacteriales	Flavobacteriaceae	Muricauda
MMSF03502	OQ945079	Cladocopium proliferum	SCF055-01.03	TRUE	TRUE	Mameliella alba strain MCCC 1A07531 16S ribosomal RNA, partial sequence	99.8	MA	Bacteria	Proteobacteria	Alphaproteobacteria	Rhodobacterales	Rhodobacteraceae	Mameliella
MMSF03503	OQ945080	Cladocopium proliferum	SCF055-01.03	TRUE	TRUE	Oceaniradius stylonematis strain StC1 16S ribosomal RNA, partial sequence	99.91	MA	Bacteria	Proteobacteria	Alphaproteobacteria	Rhizobiales	Phyllobacteriaceae	Oceaniradius
MMSF03504	OQ945081	Cladocopium proliferum	SCF055-01.03	TRUE	TRUE	Roseitalea porphyridii strain MA7-20 16S ribosomal RNA, partial sequence	98.19	MA	Bacteria	Proteobacteria	Alphaproteobacteria	Rhizobiales	Phyllobacteriaceae	Roseitalea
MMSF03505	OQ945082	Cladocopium proliferum	SCF055-01.03	TRUE	TRUE	Oceaniradius stylonematis strain StC1 16S ribosomal RNA, partial sequence	99.81	MA	Bacteria	Proteobacteria	Alphaproteobacteria	Rhizobiales	Phyllobacteriaceae	Oceaniradius
MMSF03506	OQ945083	Cladocopium proliferum	SCF055-01.03	TRUE	TRUE	Marinobacter salsuginis SD-14B 16S ribosomal RNA, partial sequence	99.88	MA	Bacteria	Proteobacteria	Gammaproteobacteria	Alteromonadales	Alteromonadaceae	Marinobacter
MMSF03507	OQ945084	Cladocopium proliferum	SCF055-01.03	TRUE	TRUE	Oceaniradius stylonematis strain StC1 16S ribosomal RNA, partial sequence	99.91	MA	Bacteria	Proteobacteria	Alphaproteobacteria	Rhizobiales	Phyllobacteriaceae	Oceaniradius
MMSF03508	OQ945085	Cladocopium proliferum	SCF055-01.03	TRUE	TRUE	Oceaniradius stylonematis strain StC1 16S ribosomal RNA, partial sequence	99.9	MA	Bacteria	Proteobacteria	Alphaproteobacteria	Rhizobiales	Phyllobacteriaceae	Oceaniradius
MMSF03509	OQ945086	Cladocopium proliferum	SCF055-01.08	TRUE	TRUE	Muricauda aquimarina strain SW-63 16S ribosomal RNA, partial sequence	99.59	MA	Bacteria	Bacteroidetes	Flavobacteriia	Flavobacteriales	Flavobacteriaceae	Muricauda
MMSF03510	OQ945087	Cladocopium proliferum	SCF055-01.08	TRUE	TRUE	Mameliella alba strain JL351 16S ribosomal RNA, partial sequence	99.69	MA	Bacteria	Proteobacteria	Alphaproteobacteria	Rhodobacterales	Rhodobacteraceae	Mameliella
MMSF03511	OQ945088	Cladocopium proliferum	SCF055-01.08	TRUE	TRUE	Roseivirga thermotolerans strain A-4 16S ribosomal RNA, partial sequence	100	MA	Bacteria	Bacteroidetes	Cytophagia	Cytophagales	Roseivirgaceae	Roseivirga
MMSF03512	OQ945089	Cladocopium proliferum	SCF055-01.08	TRUE	TRUE	Marinobacter salsuginis SD-14B 16S ribosomal RNA, partial sequence	99.8	MA	Bacteria	Proteobacteria	Gammaproteobacteria	Alteromonadales	Alteromonadaceae	Marinobacter
MMSF03513	OQ945090	Cladocopium proliferum	SCF055-01.08	TRUE	TRUE	Oceaniradius stylonematis strain StC1 16S ribosomal RNA, partial sequence	99.9	MA	Bacteria	Proteobacteria	Alphaproteobacteria	Rhizobiales	Phyllobacteriaceae	Oceaniradius
MMSF03514	OQ945091	Cladocopium proliferum	SCF055-01.08	TRUE	TRUE	Roseivirga thermotolerans strain A-4 16S ribosomal RNA, partial sequence	99.9	MA	Bacteria	Bacteroidetes	Cytophagia	Cytophagales	Roseivirgaceae	Roseivirga
MMSF03515	OQ945092	Cladocopium proliferum	SCF055-01.08	TRUE	TRUE	Mameliella alba strain MCCC 1A07531 16S ribosomal RNA, partial sequence	99.8	MA	Bacteria	Proteobacteria	Alphaproteobacteria	Rhodobacterales	Rhodobacteraceae	Mameliella
MMSF03516	OQ945093	Cladocopium proliferum	SCF055-01.08	TRUE	TRUE	Roseitalea porphyridii strain MA7-20 16S ribosomal RNA, partial sequence	98.17	MA	Bacteria	Proteobacteria	Alphaproteobacteria	Rhizobiales	Phyllobacteriaceae	Roseitalea
MMSF03517	OQ945094	Cladocopium proliferum	SCF055-01.08	TRUE	TRUE	Oceaniradius stylonematis strain StC1 16S ribosomal RNA, partial sequence	99.9	MA	Bacteria	Proteobacteria	Alphaproteobacteria	Rhizobiales	Phyllobacteriaceae	Oceaniradius
MMSF03518	OQ945095	Cladocopium proliferum	SCF055-01.08	TRUE	TRUE	Mameliella alba strain JL351 16S ribosomal RNA, partial sequence	99.6	MA	Bacteria	Proteobacteria	Alphaproteobacteria	Rhodobacterales	Rhodobacteraceae	Mameliella
MMSF03519	OQ945096	Cladocopium proliferum	SCF055-01.08	TRUE	FALSE	Marinobacter salsuginis SD-14B 16S ribosomal RNA, partial sequence	99.79	MA	Bacteria	Proteobacteria	Gammaproteobacteria	Alteromonadales	Alteromonadaceae	Marinobacter
MMSF03520	OQ945097	Cladocopium proliferum	SCF055-01.08	TRUE	FALSE	Mameliella alba strain JL351 16S ribosomal RNA, partial sequence	99.6	MA	Bacteria	Proteobacteria	Alphaproteobacteria	Rhodobacterales	Rhodobacteraceae	Mameliella
MMSF03521	OQ945098	Cladocopium proliferum	SCF055-01.08	TRUE	FALSE	Marinobacter salsuginis SD-14B 16S ribosomal RNA, partial sequence	99.59	MA	Bacteria	Proteobacteria	Gammaproteobacteria	Alteromonadales	Alteromonadaceae	Marinobacter
MMSF03522	OQ945099	Cladocopium proliferum	SCF055-01.08	TRUE	FALSE	Marinobacter salsuginis SD-14B 16S ribosomal RNA, partial sequence	99.9	MA	Bacteria	Proteobacteria	Gammaproteobacteria	Alteromonadales	Alteromonadaceae	Marinobacter
MMSF03523	OQ945100	Cladocopium proliferum	SCF055-01.08	TRUE	FALSE	Roseivirga thermotolerans strain A-4 16S ribosomal RNA, partial sequence	100	MA	Bacteria	Bacteroidetes	Cytophagia	Cytophagales	Roseivirgaceae	Roseivirga
MMSF03524	OQ945101	Cladocopium proliferum	SCF055-01.08	TRUE	FALSE	Roseivirga thermotolerans strain A-4 16S ribosomal RNA, partial sequence	99.9	MA	Bacteria	Bacteroidetes	Cytophagia	Cytophagales	Roseivirgaceae	Roseivirga
MMSF03525	OQ945102	Cladocopium proliferum	SCF055-01.08	TRUE	FALSE	Roseivirga thermotolerans strain A-4 16S ribosomal RNA, partial sequence	99.9	MA	Bacteria	Bacteroidetes	Cytophagia	Cytophagales	Roseivirgaceae	Roseivirga
MMSF03526	OQ945103	Cladocopium proliferum	SCF055-01.08	TRUE	FALSE	Marinobacter salsuginis SD-14B 16S ribosomal RNA, partial sequence	99.9	MA	Bacteria	Proteobacteria	Gammaproteobacteria	Alteromonadales	Alteromonadaceae	Marinobacter
MMSF03527	OQ945104	Cladocopium proliferum	SCF055-01.08	TRUE	FALSE	Marinobacter salsuginis SD-14B 16S ribosomal RNA, partial sequence	99.79	MA	Bacteria	Proteobacteria	Gammaproteobacteria	Alteromonadales	Alteromonadaceae	Marinobacter
MMSF03528	OQ945105	Cladocopium proliferum	SCF055-01.08	TRUE	FALSE	Marinobacter salsuginis SD-14B 16S ribosomal RNA, partial sequence	99.8	MA	Bacteria	Proteobacteria	Gammaproteobacteria	Alteromonadales	Alteromonadaceae	Marinobacter
MMSF03529	OQ945106	Cladocopium proliferum	SCF055-01.08	TRUE	FALSE	Marinobacter salsuginis SD-14B 16S ribosomal RNA, partial sequence	99.9	MA	Bacteria	Proteobacteria	Gammaproteobacteria	Alteromonadales	Alteromonadaceae	Marinobacter
MMSF03531	OQ945107	Cladocopium proliferum	SCF055-01.08	TRUE	FALSE	Marinobacter salsuginis SD-14B 16S ribosomal RNA, partial sequence	99.8	MA	Bacteria	Proteobacteria	Gammaproteobacteria	Alteromonadales	Alteromonadaceae	Marinobacter
MMSF03532	OQ945108	Cladocopium proliferum	SCF055-01.08	TRUE	FALSE	Marinobacter salsuginis SD-14B 16S ribosomal RNA, partial sequence	99.9	MA	Bacteria	Proteobacteria	Gammaproteobacteria	Alteromonadales	Alteromonadaceae	Marinobacter
MMSF03533	OQ945109	Cladocopium proliferum	SCF055-01.03	TRUE	FALSE	Nioella sediminis strain JS7-11 16S ribosomal RNA, partial sequence	99.9	R2A	Bacteria	Proteobacteria	Alphaproteobacteria	Rhodobacterales	Rhodobacteraceae	Nioella
MMSF03534	OQ945110	Cladocopium proliferum	SCF055-01.03	TRUE	FALSE	Nioella sediminis strain JS7-11 16S ribosomal RNA, partial sequence	100	R2A	Bacteria	Proteobacteria	Alphaproteobacteria	Rhodobacterales	Rhodobacteraceae	Nioella
MMSF03535	OQ945111	Cladocopium proliferum	SCF055-01.03	TRUE	TRUE	Mameliella alba strain MCCC 1A07531 16S ribosomal RNA, partial sequence	99.9	R2A	Bacteria	Proteobacteria	Alphaproteobacteria	Rhodobacterales	Rhodobacteraceae	Mameliella
MMSF03536	OQ945112	Cladocopium proliferum	SCF055-01.03	TRUE	TRUE	Mameliella alba strain JL351 16S ribosomal RNA, partial sequence	99.71	R2A	Bacteria	Proteobacteria	Alphaproteobacteria	Rhodobacterales	Rhodobacteraceae	Mameliella
MMSF03537	OQ945113	Cladocopium proliferum	SCF055-01.03	TRUE	TRUE	Mameliella alba strain JL351 16S ribosomal RNA, partial sequence	99.61	R2A	Bacteria	Proteobacteria	Alphaproteobacteria	Rhodobacterales	Rhodobacteraceae	Mameliella
MMSF03538	OQ945114	Cladocopium proliferum	SCF055-01.08	TRUE	TRUE	Roseivirga thermotolerans strain A-4 16S ribosomal RNA, partial sequence	99.9	R2A	Bacteria	Bacteroidetes	Cytophagia	Cytophagales	Roseivirgaceae	Roseivirga
MMSF03539	OQ945115	Cladocopium proliferum	SCF055-01.08	TRUE	TRUE	Mameliella alba strain JL351 16S ribosomal RNA, partial sequence	99.61	R2A	Bacteria	Proteobacteria	Alphaproteobacteria	Rhodobacterales	Rhodobacteraceae	Mameliella
MMSF03540	OQ945116	Cladocopium proliferum	SCF055-01.08	TRUE	TRUE	Roseivirga thermotolerans strain A-4 16S ribosomal RNA, partial sequence	99.79	R2A	Bacteria	Bacteroidetes	Cytophagia	Cytophagales	Roseivirgaceae	Roseivirga
MMSF03541	OQ945117	Cladocopium proliferum	SCF055-01.10	FALSE	TRUE	Aestuariicoccus marinus strain NAP41 16S ribosomal RNA, partial sequence	98.32	MA	Bacteria	Proteobacteria	Alphaproteobacteria	Rhodobacterales	Rhodobacteraceae	Aestuariicoccus
MMSF03542	OQ945118	Cladocopium proliferum	SCF055-01.10	FALSE	TRUE	Roseitalea porphyridii strain MA7-20 16S ribosomal RNA, partial sequence	98.36	MA	Bacteria	Proteobacteria	Alphaproteobacteria	Rhizobiales	Phyllobacteriaceae	Roseitalea
MMSF03543	OQ945119	Cladocopium proliferum	SCF055-01.10	FALSE	TRUE	Muricauda aquimarina strain SW-63 16S ribosomal RNA, partial sequence	99.59	MA	Bacteria	Bacteroidetes	Flavobacteriia	Flavobacteriales	Flavobacteriaceae	Muricauda
MMSF03544	OQ945120	Cladocopium proliferum	SCF055-01.10	FALSE	TRUE	Roseibium marinum strain mano18 16S ribosomal RNA, partial sequence	98.63	MA	Bacteria	Proteobacteria	Alphaproteobacteria	Rhodobacterales	Rhodobacteraceae	Roseibium
MMSF03545	OQ945121	Cladocopium proliferum	SCF055-01.10	FALSE	TRUE	Marinobacter salsuginis SD-14B 16S ribosomal RNA, partial sequence	99.59	MA	Bacteria	Proteobacteria	Gammaproteobacteria	Alteromonadales	Alteromonadaceae	Marinobacter
MMSF03546	OQ945122	Cladocopium proliferum	SCF055-01.10	FALSE	TRUE	Roseitalea porphyridii strain MA7-20 16S ribosomal RNA, partial sequence	98.2	MA	Bacteria	Proteobacteria	Alphaproteobacteria	Rhizobiales	Phyllobacteriaceae	Roseitalea
MMSF03547	OQ945123	Cladocopium proliferum	SCF055-01.10	FALSE	FALSE	Marinobacter salsuginis SD-14B 16S ribosomal RNA, partial sequence	99.9	MA	Bacteria	Proteobacteria	Gammaproteobacteria	Alteromonadales	Alteromonadaceae	Marinobacter
MMSF03548	OQ945124	Cladocopium proliferum	SCF055-01.10	FALSE	FALSE	Marinobacter algicola DG893 16S ribosomal RNA, partial sequence	98.56	MA	Bacteria	Proteobacteria	Gammaproteobacteria	Alteromonadales	Alteromonadaceae	Marinobacter
MMSF03549	OQ945125	Cladocopium proliferum	SCF055-01.10	FALSE	FALSE	Marinobacter algicola DG893 16S ribosomal RNA, partial sequence	98.56	MA	Bacteria	Proteobacteria	Gammaproteobacteria	Alteromonadales	Alteromonadaceae	Marinobacter
MMSF03550	OQ945126	Cladocopium proliferum	SCF055-01.10	FALSE	FALSE	Marinobacter salsuginis SD-14B 16S ribosomal RNA, partial sequence	99.7	MA	Bacteria	Proteobacteria	Gammaproteobacteria	Alteromonadales	Alteromonadaceae	Marinobacter
MMSF03551	OQ945127	Cladocopium proliferum	SCF055-01.10	FALSE	TRUE	Mameliella alba strain JL351 16S ribosomal RNA, partial sequence	99.71	R2A	Bacteria	Proteobacteria	Alphaproteobacteria	Rhodobacterales	Rhodobacteraceae	Mameliella
MMSF03552	OQ945128	Cladocopium proliferum	SCF055-01.10	FALSE	TRUE	Mameliella alba strain JL351 16S ribosomal RNA, partial sequence	99.6	R2A	Bacteria	Proteobacteria	Alphaproteobacteria	Rhodobacterales	Rhodobacteraceae	Mameliella
MMSF03553	OQ945129	Cladocopium proliferum	SCF055-01.10	FALSE	TRUE	Roseibium marinum strain mano18 16S ribosomal RNA, partial sequence	98.76	R2A	Bacteria	Proteobacteria	Alphaproteobacteria	Rhodobacterales	Rhodobacteraceae	Roseibium
MMSF03554	OQ945130	Cladocopium proliferum	SCF055-01.10	FALSE	TRUE	Marinobacter algicola DG893 16S ribosomal RNA, partial sequence	98.67	R2A	Bacteria	Proteobacteria	Gammaproteobacteria	Alteromonadales	Alteromonadaceae	Marinobacter
MMSF03555	OQ945131	Cladocopium proliferum	SCF055-01.10	FALSE	TRUE	Marinobacter algicola DG893 16S ribosomal RNA, partial sequence	98.37	R2A	Bacteria	Proteobacteria	Gammaproteobacteria	Alteromonadales	Alteromonadaceae	Marinobacter
MMSF03556	OQ945132	Cladocopium proliferum	SCF055-01.10	FALSE	TRUE	Roseivirga thermotolerans strain A-4 16S ribosomal RNA, partial sequence	100	R2A	Bacteria	Bacteroidetes	Cytophagia	Cytophagales	Roseivirgaceae	Roseivirga
MMSF03557	OQ945133	Cladocopium proliferum	SCF055-01.10	FALSE	TRUE	Marinobacter algicola DG893 16S ribosomal RNA, partial sequence	98.47	R2A	Bacteria	Proteobacteria	Gammaproteobacteria	Alteromonadales	Alteromonadaceae	Marinobacter
MMSF03558	OQ945134	Cladocopium proliferum	SCF055-01.10	FALSE	FALSE	Marinobacter salsuginis SD-14B 16S ribosomal RNA, partial sequence	100	MA	Bacteria	Proteobacteria	Gammaproteobacteria	Alteromonadales	Alteromonadaceae	Marinobacter
MMSF03559	OQ945135	Cladocopium proliferum	SCF055-01.10	FALSE	FALSE	Marinobacter salsuginis SD-14B 16S ribosomal RNA, partial sequence	100	MA	Bacteria	Proteobacteria	Gammaproteobacteria	Alteromonadales	Alteromonadaceae	Marinobacter
MMSF03560	OQ945136	Cladocopium proliferum	SCF055-01.10	FALSE	FALSE	Mameliella alba strain MCCC 1A07531 16S ribosomal RNA, partial sequence	99.83	MA	Bacteria	Proteobacteria	Alphaproteobacteria	Rhodobacterales	Rhodobacteraceae	Mameliella
MMSF03562	OQ945137	Cladocopium proliferum	SCF055-01.10	FALSE	TRUE	Roseivirga thermotolerans strain A-4 16S ribosomal RNA, partial sequence	100	MA	Bacteria	Bacteroidetes	Cytophagia	Cytophagales	Roseivirgaceae	Roseivirga
MMSF03564	OQ945138	Cladocopium proliferum	SCF055-01.10	FALSE	TRUE	Janibacter anophelis strain H2.16B 16S ribosomal RNA, partial sequence	99.83	R2A	Bacteria	Actinomycetota	Actinomycetia	Micrococcales	Intrasporangiaceae	Janibacter
MMSF03565	OQ945139	Cladocopium proliferum	SCF055-01.10	FALSE	TRUE	Mameliella alba strain MCCC 1A07531 16S ribosomal RNA, partial sequence	99.8	R2A	Bacteria	Proteobacteria	Alphaproteobacteria	Rhodobacterales	Rhodobacteraceae	Mameliella
MMSF03566	OQ945140	Cladocopium proliferum	SCF055-01.08	TRUE	TRUE	Marinobacter salsuginis SD-14B 16S ribosomal RNA, partial sequence	100	R2A	Bacteria	Proteobacteria	Gammaproteobacteria	Alteromonadales	Alteromonadaceae	Marinobacter
MMSF03567	OQ945141	Cladocopium proliferum	SCF055-01.03	TRUE	FALSE	Nioella ostreopsis strain Z7-4 16S ribosomal RNA, partial sequence	100	R2A	Bacteria	Proteobacteria	Alphaproteobacteria	Rhodobacterales	Rhodobacteraceae	Nioella
MMSF03568	OQ945142	Cladocopium proliferum	SCF055-01.03	TRUE	TRUE	Nioella ostreopsis strain Z7-4 16S ribosomal RNA, partial sequence	100	R2A	Bacteria	Proteobacteria	Alphaproteobacteria	Rhodobacterales	Rhodobacteraceae	Nioella
