## Supplementary material for "Functional potential and evolutionary response to long-term heat selection of bacterial associates of coral photosymbionts": Table S2

### Sheet: gtdbtk.bac120.summary
ID	Assembly NCBI accession number	Raw reads NCBI accession number	Host species	Host culture ID	Heat-evolved Symbiodiniaceae	Bead beaten	Completeness	Contamination	16S rRNA closest BLAST	Phylum (GTDB-Tk)	Class (GTDB-Tk)	Order (GTDB-Tk)	Family (GTDB-Tk)	Genus (GTDB-Tk)	Species (GTDB-Tk)	Size	Contigs	GC	CDS	rRNA	tRNA	Taxonomy notes
MMSF_3247	JASHII000000000	SRR25115590	Symbiodinium tridacnidorum	CS-73	NA	FALSE	99.89	1.32	Roseibium sediminis	Proteobacteria	Alphaproteobacteria	Rhizobiales	Stappiaceae	Roseibium	NA	5486856	34	56.4	5111	3	49	Roseibium is sometimes referred to as Labrenzia, although Roseibium is the correct published name
MMSF_3250	JASHIJ000000000	SRR25115589	Symbiodinium tridacnidorum	CS-73	NA	FALSE	99.01	1.1	Muricauda aquimarina	Bacteroidota	Bacteroidia	Flavobacteriales	Flavobacteriaceae	Muricauda	NA	3581197	20	43.8	3236	3	38
MMSF_3263	JASHIK000000000	SRR25115578	Symbiodinium tridacnidorum	CS-73	NA	FALSE	99.89	0.79	Stappia stellulata	Proteobacteria	Alphaproteobacteria	Rhizobiales	Stappiaceae	Stappia	NA	5024014	50	65.5	4572	3	50
MMSF_3278	JASHIL000000000	SRR25115567	Symbiodinium tridacnidorum	CS-73	NA	FALSE	98.09	1.84	Roseivivax marinus	Proteobacteria	Alphaproteobacteria	Rhodobacterales	Rhodobacteraceae	Roseivivax	marinus	4641399	95	67.5	4320	3	44
MMSF_3281	JASHIM000000000	SRR25115556	Cladocopium proliferum	SCF055-01.10	FALSE	FALSE	99.4	0.88	Roseovarius nubinhibens	Proteobacteria	Alphaproteobacteria	Rhodobacterales	Rhodobacteraceae	Roseovarius	NA	4303279	61	61.1	4156	3	43
MMSF_3298	JASHIN000000000	SRR25115546	Cladocopium proliferum	SCF055-01.10	FALSE	FALSE	99.45	1.2	Roseovarius algicolus	Proteobacteria	Alphaproteobacteria	Rhodobacterales	Rhodobacteraceae	Roseovarius	confluentis	4660728	71	63.2	4558	3	43
MMSF_3302	JASHIO000000000	SRR25115545	Cladocopium proliferum	SCF055-01.10	FALSE	FALSE	99.01	1.1	Muricauda aquimarina	Bacteroidota	Bacteroidia	Flavobacteriales	Flavobacteriaceae	Muricauda	NA	3578917	13	43.8	3237	3	37
MMSF_3305	JASHIP000000000	SRR25115544	Cladocopium proliferum	SCF055-01.10	FALSE	FALSE	99.64	0.8	Roseovarius aestuarii	Proteobacteria	Alphaproteobacteria	Rhodobacterales	Rhodobacteraceae	Roseovarius	NA	4620867	43	60.6	4529	3	43
MMSF_3307	JASHIQ000000000	SRR25115543	Durusdinium trenchii	SCF082	NA	FALSE	99.01	1.1	Muricauda aquimarina	Bacteroidota	Bacteroidia	Flavobacteriales	Flavobacteriaceae	Muricauda	NA	3579378	11	43.8	3238	3	35
MMSF_3310	JASHIR000000000	SRR25115542	Durusdinium trenchii	SCF082	NA	FALSE	99.01	1.1	Muricauda aquimarina	Bacteroidota	Bacteroidia	Flavobacteriales	Flavobacteriaceae	Muricauda	NA	3579899	12	43.8	3242	3	37
MMSF_3316	JASHIS000000000	SRR25115588	Durusdinium trenchii	SCF082	NA	FALSE	99.01	1.1	Muricauda aquimarina	Bacteroidota	Bacteroidia	Flavobacteriales	Flavobacteriaceae	Muricauda	NA	3578765	13	43.8	3231	3	37
MMSF_3323	JASHIT000000000	SRR25115587	Durusdinium trenchii	SCF082	NA	FALSE	99.57	0.65	Halomonas denitrificans	Proteobacteria	Gammaproteobacteria	Pseudomonadales	Halomonadaceae	Halomonas	litopenaei	5155683	89	63.9	4471	4	55
MMSF_3324	JASHIU000000000	SRR25115586	Durusdinium trenchii	SCF082	NA	FALSE	100	0	Oceanicaulis alexandrii	Proteobacteria	Alphaproteobacteria	Caulobacterales	Maricaulaceae	Oceanicaulis	NA	2975023	24	63.2	2824	3	48
MMSF_3328	JASHIV000000000	SRR25115585	Durusdinium trenchii	SCF082	NA	FALSE	99.45	2.14	Bacillus spp.	Firmicutes	Bacilli	Bacillales_B	DSM-18226	Bacillus_AB	infantis	5159563	43	45.5	5225	4	51
MMSF_3332	JASHIW000000000	SRR25115584	Fugacium kawagutii	SCF089.01	NA	FALSE	99.01	1.1	Muricauda aquimarina	Bacteroidota	Bacteroidia	Flavobacteriales	Flavobacteriaceae	Muricauda	NA	3579170	12	43.8	3236	3	36
MMSF_3336	JASHIX000000000	SRR25115583	Fugacium kawagutii	SCF089.01	NA	FALSE	99.01	1.1	Muricauda aquimarina	Bacteroidota	Bacteroidia	Flavobacteriales	Flavobacteriaceae	Muricauda	NA	3578175	21	43.8	3236	3	37
MMSF_3340	JASHIY000000000	SRR25115582	Fugacium kawagutii	SCF089.01	NA	FALSE	99.01	1.1	Muricauda aquimarina	Bacteroidota	Bacteroidia	Flavobacteriales	Flavobacteriaceae	Muricauda	NA	3578545	17	43.8	3239	3	36
MMSF_3350	JASHIZ000000000	SRR25115581	Fugacium kawagutii	SCF089.01	NA	FALSE	98.85	1.03	Roseovarius atlanticus	Proteobacteria	Alphaproteobacteria	Rhodobacterales	Rhodobacteraceae	Roseovarius	NA	4117166	40	64.1	4044	3	46
MMSF_3353	JASHJA000000000	SRR25115580	Gerakladium sp.	SCF097.01	NA	FALSE	99.01	0.24	Bacillus spp.	Firmicutes	Bacilli	Bacillales	Bacillaceae_G	Bacillus_A	wiedmannii	6181789	94	34.9	6172	4	47
MMSF_3355	JASHJB000000000	SRR25115579	Gerakladium sp.	SCF097.01	NA	FALSE	99.14	0.05	Erythrobacter flavus	Proteobacteria	Alphaproteobacteria	Sphingomonadales	Sphingomonadaceae	Qipengyuania	flava	3044782	29	63.7	2918	3	48	Qiepengyuania flava is sometimes referred to as Erythrobacter flavus, although Qiepengyuania flava is the correct published name.
MMSF_3359	JASHJC000000000	SRR25115577	Gerakladium sp.	SCF097.01	NA	FALSE	99.64	0.8	Roseovarius aestuarii	Proteobacteria	Alphaproteobacteria	Rhodobacterales	Rhodobacteraceae	Roseovarius	NA	4519607	37	60.6	4412	3	43
MMSF_3361	JASHJD000000000	SRR25115576	Gerakladium sp.	SCF097.01	NA	FALSE	99.89	1.32	Roseibium sediminis	Proteobacteria	Alphaproteobacteria	Rhizobiales	Stappiaceae	Roseibium	NA	5486844	35	56.4	5111	3	49	Roseibium is sometimes referred to as Labrenzia, although Roseibium is the correct published name
MMSF_3362	JASHJE000000000	SRR25115575	Gerakladium sp.	SCF097.01	NA	FALSE	99.01	1.1	Muricauda aquimarina	Bacteroidota	Bacteroidia	Flavobacteriales	Flavobacteriaceae	Muricauda	NA	3579477	13	43.8	3243	3	37
MMSF_3364	JASHJF000000000	SRR25115574	Gerakladium sp.	SCF097.01	NA	FALSE	99.01	1.1	Muricauda aquimarina	Bacteroidota	Bacteroidia	Flavobacteriales	Flavobacteriaceae	Muricauda	NA	3577096	13	43.8	3235	3	37
MMSF_3400	JASHJG000000000	SRR25115573	Breviolum minutum	MMSF01	NA	FALSE	98.64	1.51	Aquicoccus porphyridii	Proteobacteria	Alphaproteobacteria	Rhodobacterales	Rhodobacteraceae	Aquicoccus	porphyridii	4608451	148	63.1	4464	3	43
MMSF_3407	JASHJH000000000	SRR25115572	Breviolum minutum	MMSF01	NA	FALSE	99.01	1.1	Muricauda aquimarina	Bacteroidota	Bacteroidia	Flavobacteriales	Flavobacteriaceae	Muricauda	NA	3577176	15	43.8	3238	3	37
MMSF_3412	JASHJI000000000	SRR25115571	Breviolum minutum	MMSF01	NA	FALSE	100	0.63	Labrenzia alba	Proteobacteria	Alphaproteobacteria	Rhizobiales	Stappiaceae	Roseibium	NA	6238897	34	59.1	5645	3	49	Roseibium is sometimes referred to as Labrenzia, although Roseibium is the correct published name
MMSF_3426	JASHJJ000000000	SRR25115570	Breviolum minutum	MMSF01	NA	FALSE	99.82	0	Erythrobacter flavus	Proteobacteria	Alphaproteobacteria	Sphingomonadales	Sphingomonadaceae	Qipengyuania	flava	3031103	14	63.6	2922	3	48	Qiepengyuania flava is sometimes referred to as Erythrobacter flavus, although Qiepengyuania flava is the correct published name.
MMSF_3448	JASHJK000000000	SRR25115569	Breviolum minutum	MMSF01	NA	FALSE	99.45	1.2	Roseovarius atlanticus	Proteobacteria	Alphaproteobacteria	Rhodobacterales	Rhodobacteraceae	Roseovarius	confluentis	4705246	84	63.1	4599	3	42
MMSF_3455	JASHJL000000000	SRR25115568	Breviolum minutum	MMSF01	NA	FALSE	99.6	0.42	Mameliella alba	Proteobacteria	Alphaproteobacteria	Rhodobacterales	Rhodobacteraceae	Mameliella	NA	5715530	112	64.5	5512	3	49
MMSF_3460	JASHJM000000000	SRR25115566	Breviolum minutum	MMSF01	NA	FALSE	99.59	0.21	Bacillus safensis	Firmicutes	Bacilli	Bacillales	Bacillaceae	Bacillus	safensis	3664045	31	41.4	3745	2	45
MMSF_3501	JASHJN000000000	SRR25115565	Cladocopium proliferum	SCF055-01.03	TRUE	TRUE	99.01	1.1	Muricauda aquimarina	Bacteroidota	Bacteroidia	Flavobacteriales	Flavobacteriaceae	Muricauda	NA	3581130	18	43.8	3239	3	35
MMSF_3504	JASHJO000000000	SRR25115564	Cladocopium proliferum	SCF055-01.03	TRUE	TRUE	98.41	0.39	Roseitalea porphyridii	Proteobacteria	Alphaproteobacteria	Rhizobiales	Rhizobiaceae	Roseitalea	NA	4043041	69	66.7	3860	3	47
MMSF_3506	JASHJP000000000	SRR25115563	Cladocopium proliferum	SCF055-01.03	TRUE	TRUE	100	0	Marinobacter salsuginis	Proteobacteria	Gammaproteobacteria	Pseudomonadales	Oleiphilaceae	Marinobacter	salsuginis	4528762	22	56.9	4126	3	45
MMSF_3507	JASHJQ000000000	SRR25115562	Cladocopium proliferum	SCF055-01.03	TRUE	TRUE	99.19	0.39	Oceaniradius stylonematis	Proteobacteria	Alphaproteobacteria	Rhizobiales	Rhizobiaceae	Roseitalea	stylonematis	3882927	33	64.6	3809	3	46	Oceaniradius stylonematis is sometimes referred to as Roseitalea thermotolerans, although Oceanoradius stylonematis is the correct published name
MMSF_3509	JASHJR000000000	SRR25115561	Cladocopium proliferum	SCF055-01.08	TRUE	TRUE	99.01	1.1	Muricauda aquimarina	Bacteroidota	Bacteroidia	Flavobacteriales	Flavobacteriaceae	Muricauda	NA	3577833	46	43.8	3236	3	35
MMSF_3510	JASHJS000000000	SRR25115560	Cladocopium proliferum	SCF055-01.08	TRUE	TRUE	99.6	0.72	Mameliella alba	Proteobacteria	Alphaproteobacteria	Rhodobacterales	Rhodobacteraceae	Mameliella	NA	5625031	130	64.5	5436	3	46
MMSF_3511	JASHJT000000000	SRR25115559	Cladocopium proliferum	SCF055-01.08	TRUE	TRUE	99.03	0	Roseivirga thermotolerans	Bacteroidota	Bacteroidia	Cytophagales	Cyclobacteriaceae	Fabibacter	thermotolerans	4186183	26	43.6	3694	3	41	Roseivirga is sometimes referred to as Fabibacter or Fabivirga, although Roseivirga is the correct published name
MMSF_3516	JASHJU000000000	SRR25115558	Cladocopium proliferum	SCF055-01.08	TRUE	TRUE	98.8	0.78	Roseitalea porphyridii	Proteobacteria	Alphaproteobacteria	Rhizobiales	Rhizobiaceae	Roseitalea	NA	4045738	66	66.7	3872	3	47
MMSF_3517	JASHJV000000000	SRR25115557	Cladocopium proliferum	SCF055-01.08	TRUE	TRUE	99.19	0.39	Oceaniradius stylonematis	Proteobacteria	Alphaproteobacteria	Rhizobiales	Rhizobiaceae	Roseitalea	stylonematis	3558063	28	64.8	3432	3	45	Oceaniradius stylonematis is sometimes referred to as Roseitalea thermotolerans, although Oceanoradius stylonematis is the correct published name
MMSF_3519	JASHJW000000000	SRR25115555	Cladocopium proliferum	SCF055-01.08	TRUE	FALSE	100	0	Marinobacter salsuginis	Proteobacteria	Gammaproteobacteria	Pseudomonadales	Oleiphilaceae	Marinobacter	salsuginis	4534974	25	56.9	4135	3	44
MMSF_3534	JASHJX000000000	SRR25115554	Cladocopium proliferum	SCF055-01.03	TRUE	FALSE	99.94	0.04	Nioella sediminis	Proteobacteria	Alphaproteobacteria	Rhodobacterales	Rhodobacteraceae	Nioella	NA	4152925	105	63.4	4043	3	46
MMSF_3537	JASHJY000000000	SRR25115553	Cladocopium proliferum	SCF055-01.03	TRUE	TRUE	99.6	0.42	Mameliella alba	Proteobacteria	Alphaproteobacteria	Rhodobacterales	Rhodobacteraceae	Mameliella	NA	5754867	124	64.5	5560	3	49
MMSF_3543	JASHJZ000000000	SRR25115552	Cladocopium proliferum	SCF055-01.10	FALSE	TRUE	99.01	1.1	Muricauda aquimarina	Bacteroidota	Bacteroidia	Flavobacteriales	Flavobacteriaceae	Muricauda	NA	3577790	26	43.8	3235	2	37
MMSF_3544	JASHKA000000000	SRR25115551	Cladocopium proliferum	SCF055-01.10	FALSE	TRUE	100	0.53	Roseibium marinum	Proteobacteria	Alphaproteobacteria	Rhizobiales	Stappiaceae	Roseibium	NA	6878929	62	57.7	6230	3	50	Roseibium is sometimes referred to as Labrenzia, although Roseibium is the correct published name
MMSF_3546	JASHKB000000000	SRR25115550	Cladocopium proliferum	SCF055-01.10	FALSE	TRUE	98.41	0.39	Roseitalea porphyridii	Proteobacteria	Alphaproteobacteria	Rhizobiales	Rhizobiaceae	Roseitalea	NA	4046915	63	66.7	3865	3	47
MMSF_3550	JASHKC000000000	SRR25115549	Cladocopium proliferum	SCF055-01.10	FALSE	FALSE	100	0	Marinobacter salsuginis	Proteobacteria	Gammaproteobacteria	Pseudomonadales	Oleiphilaceae	Marinobacter	salsuginis	4528921	18	56.9	4124	3	45
MMSF_3552	JASHKD000000000	SRR25115548	Cladocopium proliferum	SCF055-01.10	FALSE	TRUE	99.6	1.73	Mameliella alba	Proteobacteria	Alphaproteobacteria	Rhodobacterales	Rhodobacteraceae	Mameliella	NA	5799507	123	64.5	5593	3	50
MMSF_3556	JASHKE000000000	SRR25115547	Cladocopium proliferum	SCF055-01.10	FALSE	TRUE	99.05	0	Roseivirga thermotolerans	Bacteroidota	Bacteroidia	Cytophagales	Cyclobacteriaceae	Fabibacter	thermotolerans	4183585	34	43.6	3685	3	41	Roseivirga is sometimes referred to as Fabibacter or Fabivirga, although Roseivirga is the correct published name
