## Supplementary material for "Functional potential and evolutionary response to long-term heat selection of bacterial associates of coral photosymbionts": Table S4

### Sheet: Table S4
Table S4: Number of isolates in each genus with complete (>75%) pathways for B vitamin biosynthesis. Cells are empty when no isolate has a complete pathway.
Genus	Thiamine (B1)	Riboflavin (B2)	Pantothenate (B5)	Pyridoxal (B6)	Biotin (B7)	Tetrahydrofolate (B9)	Cobalamin (B12)
Bacillus	3/3	2/3	3/3		1/3	3/3
Roseivirga		2/2	2/2			2/2
Muricauda		14/14	14/14			14/14
Halomonas	1/1	1/1	1/1	1/1	1/1	1/1	1/1
Marinobacter		3/3	3/3	3/3	3/3	3/3
Qipengyuania	2/2	2/2				2/2
Oceaniradius		2/2				1/2	2/2
Roseitalea		3/3				3/3	3/3
Stappia		1/1				1/1	1/1
Roseibium	4/4	4/4				2/4	4/4
Oceanicaulis	1/1	1/1	1/1			1/1
Nioella		1/1				1/1	1/1
Roseivivax		1/1				1/1
Mamelialla		4/4	4/4			4/4	4/4
Aquicoccus	1/1	1/1				1/1	1/1
Roseovarius	1/6	6/6				3/6	6/6
