## Supplementary material for "Functional potential and evolutionary response to long-term heat selection of bacterial associates of coral photosymbionts": Table S5

### Sheet: Sheet1
			WT vs SS							SS vs WT
	Bacterial strain	Comparison	Type	Ref (WT)	Alt (SS)	FTYPE	Effect	Gene	Product	Type	Ref (SS)	Alt (WT)	FTYPE	Effect	Gene	Product
	Mameliella sp.	MMSF3552 vs MMSF3510	snp	G	C	CDS	missense_variant c.682G>C p.Gly228Arg	chvI	Transcriptional regulatory protein ChvI	snp	C	G	CDS	missense_variant c.682C>G p.Arg228Gly	chvI	Transcriptional regulatory protein ChvI
			ins	C	CG	CDS	frameshift_variant c.459dupG p.Met154fs	phnK	phosphonate C-P lyase system protein PhnK	del	CG	C	-	-	-	-
			del	GCA	G	CDS	frameshift_variant c.553_554delTG p.Cys185fs	-	hypothetical protein	ins	G	GCA	CDS	frameshift_variant c.551_552dupTG p.Leu185fs	-	Putative Lipoprotein
		MMSF3552 vs MMSF3537	snp	G	C	CDS	missense_variant c.682G>C p.Gly228Arg	chvI	Transcriptional regulatory protein ChvI	snp	C	G	CDS	missense_variant c.682C>G p.Arg228Gly	chvI	Transcriptional regulatory protein ChvI
	Muricauda sp.	MMSF3543 vs MMSF3501	snp	C	T	CDS	synonymous_variant c.822C>T p.Phe274Phe	mscK	Small-conductance mechanosensitive channel MscK	snp	T	C	CDS	synonymous_variant c.822T>C p.Phe274Phe	mscK	Small-conductance mechanosensitive channel MscK
			snp	G	A	CDS	missense_variant c.275C>T p.Ala92Val	ctaA	Heme A synthase	snp	A	G	CDS	missense_variant c.275T>C p.Val92Ala	ctaA	Heme A synthase
			snp	T	A	CDS	missense_variant c.1899A>T p.Glu633Asp	-	Signal transduction histidine kinase	snp	A	T	CDS	missense_variant c.1899T>A p.Asp633Glu	-	Signal transduction histidine kinase
			snp	A	C	CDS	missense_variant c.2464A>C p.Ser822Arg	gyrA	DNA gyrase subunit A	snp	C	A	CDS	missense_variant c.2464C>A p.Arg822Ser	gyrA	DNA gyrase subunit A
			snp	A	C	CDS	missense_variant c.2319T>G p.Ser773Arg	-	putative ATPase	snp	C	A	CDS	missense_variant c.2319G>T p.Arg773Ser	-	putative ATPase
			ins	C	CA	-	-	-	-	del	CA	C	CDS	frameshift_variant c.49delT p.Cys17fs	-	hypothetical protein
		MMSF3543 vs MMSF3509	snp	C	T	CDS	synonymous_variant c.822C>T p.Phe274Phe	mscK	Small-conductance mechanosensitive channel MscK	snp	T	C	CDS	synonymous_variant c.822T>C p.Phe274Phe	mscK	Small-conductance mechanosensitive channel MscK
			snp	G	A	CDS	missense_variant c.275C>T p.Ala92Val	ctaA	Heme A synthase	snp	A	G	CDS	missense_variant c.275T>C p.Val92Ala	ctaA	Heme A synthase
			snp	C	T	CDS	missense_variant c.538G>A p.Ala180Thr	-	Aspartyl protease	snp	T	C	CDS	missense_variant c.538A>G p.Thr180Ala	-	Aspartyl protease
			snp	T	A	CDS	missense_variant c.1899A>T p.Glu633Asp	-	Signal transduction histidine kinase	snp	A	T	CDS	missense_variant c.1899T>A p.Asp633Glu	-	Signal transduction histidine kinase
			snp	A	T	CDS	missense_variant c.254A>T p.Glu85Val	fixJ	DNA-binding response regulator, FixJ family, consists of REC and HTH domains	snp	T	A	CDS	missense_variant c.254T>A p.Val85Glu	fixJ	DNA-binding response regulator, FixJ family, consists of REC and HTH domains
			snp	C	T	CDS	missense_variant c.380C>T p.Pro127Leu	-	DNA uptake protein ComE-like DNA-binding protein	snp	T	C	CDS	missense_variant c.380T>C p.Leu127Pro	-	DNA uptake protein ComE-like DNA-binding protein
			snp	G	A	CDS	missense_variant c.698G>A p.Cys233Tyr	-	N-acetylmuramoyl-L-alanine amidase	snp	A	G	CDS	missense_variant c.698A>G p.Tyr233Cys	-	N-acetylmuramoyl-L-alanine amidase
			snp	A	C	CDS	missense_variant c.2464A>C p.Ser822Arg	gyrA	DNA gyrase subunit A	snp	C	A	CDS	missense_variant c.2464C>A p.Arg822Ser	gyrA	DNA gyrase subunit A
	Marinobacter sp.	MMSF3550 vs MMSF3506	snp	T	G	CDS	missense_variant c.1363A>C p.Met455Leu	gspE	type II secretion system ATPase GspE	snp	G	T	CDS	missense_variant c.1363C>A p.Leu455Met	gspE	type II secretion system ATPase GspE
			snp	G	T	CDS	stop_gained c.628G>T p.Glu210*	gfdT	GfdT protein	snp	T	G	CDS	stop_lost&splice_region_variant c.628T>G p.Ter210Gluext*?	-	FIST domain-containing protein
			snp	G	A	CDS	missense_variant c.752G>A p.Cys251Tyr	-	histidine kinase	snp	A	G	CDS	missense_variant c.752A>G p.Tyr251Cys	-	histidine kinase
			snp	G	A	CDS	missense_variant c.173C>T p.Ala58Val	ispA	(2E,6E)-farnesyl diphosphate synthase	snp	A	G	CDS	missense_variant c.173T>C p.Val58Ala	ispA	(2E,6E)-farnesyl diphosphate synthase
			snp	G	T	CDS	stop_gained c.534C>A p.Tyr178*	pilM	Type IV pilus assembly protein, ATPase PilM	snp	T	G	CDS	stop_lost&splice_region_variant c.534A>C p.Ter178Tyrext*?	pilM	Type IV pilus assembly protein, ATPase PilM
			snp	C	T	CDS	synonymous_variant c.945G>A p.Val315Val	tuf	elongation factor Tu	snp	T	C	CDS	synonymous_variant c.945A>G p.Val315Val	tuf	elongation factor Tu
			snp	T	C	tRNA	non_coding_transcript_variant	trnT	tRNA-Thr(tgt)	snp	C	T	tRNA	non_coding_transcript_variant	trnT	tRNA-Thr(tgt)
			ins	A	AT	-	-	-	-	del	AT	A	CDS	frameshift_variant c.213delA p.Lys71fs	pilO	Type 4a pilus biogenesis protein PilO
		MMSF3550 vs MMSF3519	snp	T	G	CDS	missense_variant c.1363A>C p.Met455Leu	gspE	type II secretion system ATPase GspE	snp	G	T	CDS	missense_variant c.1363C>A p.Leu455Met	gspE	type II secretion system ATPase GspE
			snp	G	T	CDS	stop_gained c.534C>A p.Tyr178*	pilM	Type IV pilus assembly protein, ATPase PilM	snp	T	G	CDS	stop_lost&splice_region_variant c.534A>C p.Ter178Tyrext*?	pilM	Type IV pilus assembly protein, ATPase PilM
			snp	C	T	CDS	synonymous_variant c.945G>A p.Val315Val	tuf	elongation factor Tu	snp	T	C	CDS	synonymous_variant c.945A>G p.Val315Val	tuf	elongation factor Tu
			del	GT	G	-	-	-	-	ins	G	GT	-	-	-	-
			ins	A	AT	-	-	-	-	del	AT	A	CDS	frameshift_variant c.213delA p.Lys71fs	pilO	Type 4a pilus biogenesis protein PilO
	Roseitalea sp.	MMSF3546 vs MMSF3504	snp	C	G	CDS	synonymous_variant c.360C>G p.Pro120Pro	-	Cytochrome c domain-containing protein	snp	G	C	CDS	synonymous_variant c.360G>C p.Pro120Pro	-	Cytochrome c domain-containing protein
		MMSF3546 vs MMSF3516	snp	G	A	CDS	synonymous_variant c.885G>A p.Gly295Gly	ftsH	ATP-dependent zinc metalloprotease FtsH	snp	A	G	CDS	synonymous_variant c.885A>G p.Gly295Gly	ftsH	ATP-dependent zinc metalloprotease FtsH
